# GRASP55 regulates mutant huntingtin unconventional secretion and aggregation

**DOI:** 10.1101/2021.10.05.463252

**Authors:** Erpan Ahat, Sarah Bui, Jianchao Zhang, Felipe da Veiga Leprevost, Lisa Sharkey, Whitney Reid, Alexey I. Nesvizhskii, Henry L. Paulson, Yanzhuang Wang

## Abstract

Recent studies demonstrated that the Golgi stacking proteins, GRASPs, especially GRASP55, regulate Golgi-independent unconventional secretion, but the underlying mechanism remains unknown. Here, we used mutant huntingtin (Htt-Q74) as a model system to address this question. Our results demonstrate that Htt secretion is GRASP55- and autophagy-dependent, and is enhanced under stress conditions such as starvation and ER stress. Mechanistically, GRASP55 facilitates Htt secretion by tethering autophagosomes to lysosomes to promote autophagosome maturation and by stabilizing p23/TMED10, a channel for translocation of cytoplasmic proteins into the ERGIC lumen. Moreover, GRASP55 level is upregulated by various stresses to facilitate unconventional secretion, while inhibition of Htt-Q74 secretion by GRASP55 knockout enhances Htt aggregation and toxicity. Lastly, comprehensive secretomic analysis identified novel cargoes secreted by the same unconventional pathway, such as TAGLN, PAICS and PRDX1. This study provides important information on the role of GRASP55 in unconventional protein secretion and Huntington’s disease progression.
