## Supplemental Table 1-Secretome for "GRASP55 regulates mutant huntingtin unconventional secretion and aggregation"

### Sheet: Sheet1
Gene	log2FC (55KO/WT media)	p value	ER signal sequence
A2M	0.482	0.165839
AAMDC	0.837667	0.00383216	no
AAMP	0.095	0.688733
AARS1	-0.49	0.109825
AARSD1	-0.151	0.48812
ABCE1	-0.638667	0.0638957
ABCF1	-0.483	0.0379113
ABHD14B	0.376667	0.0883803
ACAA2	0.828333	0.0121775	no
ACACA	0.132333	0.612161
ACAT1	0.128	0.544499
ACAT2	-0.336333	0.107766
ACBD3	-0.607333	0.0392902	no
ACLY	-0.397	0.0553083
ACO1	0.091	0.72091
ACO2	0.778667	0.0172537	no
ACOT13	0.124333	0.539569
ACOT7	-0.403667	0.118455
ACP1	0.197667	0.303048
ACTC1	-0.654	0.0505839
ACTL6A	0.333667	0.116578
ACTN1	-0.513333	0.0206594	no
ACTN2	-0.0473333	0.820115
ACTN4	0.0426667	0.825376
ACTR1A	-0.39	0.095079
ACTR2	-0.176333	0.426522
ACTR3	-0.268667	0.204617
ACY1	0.267667	0.281882
ACYP1	0.312667	0.179247
ACYP2	0.342333	0.13579
ADAM10	-0.277333	0.308334
ADAM9	-0.593333	0.0536669
ADAMTS3	-0.553667	0.0173505	yes
ADGRG6	0.581667	0.0212844	yes
ADH5	0.167	0.450787
ADI1	0.294667	0.188537
ADK	0.182667	0.36151
ADM	1.42067	0.00078113	yes
ADPRS	-0.0543333	0.819456
ADRM1	-0.43	0.153106
ADSL	0.0746667	0.706806
ADSS2	0.07	0.718633
AGA	1.04733	0.00510797	yes
AGL	-0.199333	0.29391
AGO2	0.109667	0.603604
AGRN	0.168	0.541451
AGT	1.662	8.30759e-05	yes
AHCY	-0.146667	0.443639
AHNAK	-1.08033	0.0167496	no
AHSA1	-0.851333	0.0112147	no
AIDA	-0.183667	0.350612
AIFM1	0.909667	0.00461879	no
AIMP1	0.0106667	0.958026
AIMP2	-0.336333	0.123285
AK1	0	1
AK2	0.268	0.190105
AKAP12	-0.374667	0.0643144
AKR1A1	0.429	0.0896442
AKR1B1	-0.226333	0.313454
AKR1C2	-0.546	0.0212752	no
AKR1C3	-0.265667	0.175399
ALAD	-0.019	0.924614
ALCAM	0.576	0.0543801
ALDH16A1	-0.0226667	0.911537
ALDH9A1	-0.140667	0.460209
ALDOA	-0.047	0.820791
ALDOC	-0.0786667	0.741762
ALYREF	-0.001	0.996784
AMBP	-0.0886667	0.735993
ANG	0.852	0.00303113	yes
ANKFY1	-0.0173333	0.931639
ANP32A	-0.228667	0.383713
ANP32B	-0.019	0.943576
ANP32E	-0.279333	0.341982
ANPEP	-0.193667	0.452165
ANTXR1	0.939	0.00425912	yes
ANXA10	-0.0966667	0.657833
ANXA2	-0.475	0.0735182
ANXA3	0.201333	0.416432
ANXA5	0.317333	0.188053
AP2A1	-0.295667	0.180314
AP2B1	-0.368	0.147598
AP2M1	-0.305667	0.169417
AP2S1	-0.41	0.0523049
APEH	0.255667	0.296316
APEX1	0.300333	0.215342
APIP	0.299	0.149605
APLP2	-0.714	0.0076092	yes
APOA1	0.471	0.432814
APOH	-0.240667	0.423865
APP	-0.781667	0.00340216	yes
AQR	0.786	0.0276981	no
ARCN1	-0.282	0.151318
ARHGAP1	-0.576333	0.0824451
ARHGAP17	0.327	0.140247
ARHGDIA	-0.683	0.0312163	no
ARIH2	-0.126667	0.536647
ARL6IP1	-0.129667	0.501373
ARL6IP5	-0.256	0.212162
ARMT1	-0.0973333	0.686241
ARPC1A	-0.670333	0.00907981	no
ARPC1B	-0.241333	0.252295
ARPC2	-0.210667	0.321682
ARPC3	-0.402333	0.0803306
ARPC4	-0.35	0.108789
ARPC5	-0.340667	0.102673
ARPC5L	-0.587667	0.0210501	no
ARSA	1.08133	0.00302688	yes
ARSB	1.29633	0.000534948	yes
ARSK	0.86	0.000908249	yes
ASAH1	0.823	0.00515154	yes
ASF1A	-0.231	0.22491
ASL	0.0763333	0.738662
ASNS	-0.253	0.273295
ASPH	1.08967	0.000123064	no
ASS1	-0.384667	0.158933
ATG3	0.0316667	0.909657
ATIC	-0.262667	0.181107
ATOX1	0.0686667	0.743413
ATP5F1B	0.0326667	0.926783
ATP6V1A	-0.602333	0.0413539	no
ATP6V1C1	-0.608333	0.0484861	no
ATP6V1E1	-0.251333	0.23733
ATP7B	0.589667	0.203237
ATRN	1.06967	0.00459999	no
ATXN10	-0.331333	0.22444
AXL	1.05667	0.00637774	yes
B2M	0.363	0.125477
B3GAT3	0.024	0.917861
B4GALT1	-0.823667	0.00252408	no
B4GALT5	-1.21	0.000192194	yes
B4GAT1	-0.349667	0.189667
BAG2	-0.416667	0.0461537
BAG3	-0.252667	0.237996
BANF1	0.594	0.0298809	no
BASP1	0.409333	0.0983377
BAZ2B	0.521333	0.0694451
BCAM	0.0203333	0.925185
BCAP31	-0.222667	0.304502
BCAT1	0.03	0.887148
BCAT2	0.971333	0.00509618	no
BCCIP	-0.397667	0.06496
BCL7B	0.391	0.0799655
BGN	-2.36167	1.51154e-06	yes
BIN1	-0.929	0.0141219	no
BLMH	0.463	0.0778245
BLVRA	-0.009	0.963852
BLVRB	-0.356	0.157374
BMP1	1.25567	0.00167892	yes
BMP6	-0.409	0.0728639
BMPR2	0.212333	0.30625
BMS1	-0.151667	0.516455
BOD1L1	2.436	9.51335e-08	no
BOLA2; BOLA2B	-0.149333	0.537151
BPNT1	-0.077	0.718459
BPNT2	0.254	0.222793
BROX	0.0136667	0.945595
BSG	0.112	0.566284
BTD	1.127	0.00455378	yes
BTF3	-0.892667	0.0184942	no
BTF3L4	-0.680667	0.0942168
BTG2	0.721667	0.00945845	no
BUB3	-0.162667	0.460632
BZW1	-0.600667	0.031986	no
BZW2	-0.409	0.0862915
C11orf54	0.404	0.120565
C19orf53	0.122333	0.651122
C1QBP	0.895667	0.00576003	yes
C1R	0.530667	0.0967926
C1RL	0.431	0.106355
C1S	0.0623333	0.820898
C3	-0.179667	0.461638
C9orf64	-0.308	0.216487
C9orf78	0.136667	0.517271
CA12	-0.35	0.147716
CA13	0.238333	0.28161
CA2	1.23	0.000293733	no
CA9	0.785667	0.0981746
CAB39	0.540667	0.014596	no
CACHD1	0.237	0.290341
CACYBP	-1.083	0.00257191	no
CAD	0.191333	0.310581
CALD1	-0.352667	0.103542
CALM3	0.211667	0.31025
CALR	0.920333	0.008434	yes
CALU	0.317667	0.179163
CAND1	-0.185	0.340224
CANT1	-0.550333	0.0598602
CANX	0.790667	0.0151394	yes
CAP1	-1.37	0.00201945	no
CAPG	-0.362667	0.238532
CAPN1	-0.515	0.021784	no
CAPN2	-0.588333	0.0426841	no
CAPNS1	-0.554	0.0386499	no
CAPRIN1	-0.563667	0.0169668	no
CAPZA1	-0.416	0.0565596
CAPZA2	-0.372	0.0688281
CAPZB	-0.515333	0.0223875	no
CARHSP1	0.0873333	0.668441
CARS1	-0.325	0.118058
CASP8	-0.309667	0.189571
CAST	-0.408333	0.0669518
CAT	0.204	0.370014
CAVIN3	0.224	0.263615
CBFB	-0.318667	0.18557
CBR1	0.104333	0.653012
CBSL	0.134	0.530228
CBX1	-0.118333	0.559696
CBX3	0.1	0.599975
CBX5	-0.180333	0.438219
CCAR2	-0.25	0.361293
CCDC25	0.054	0.798476
CCDC86	-0.141	0.459314
CCDC96	-0.350667	0.237186
CCL2	-1.85533	1.83997e-06	yes
CCL5	-0.337667	0.12524
CCN1	-0.0656667	0.742953
CCN2	-0.0283333	0.896072
CCN3	1.02667	0.000386454	yes
CCT2	-0.379	0.103223
CCT3	-0.353	0.111529
CCT4	-0.307	0.157591
CCT5	-0.418667	0.061643
CCT6A	-0.385	0.077774
CCT7	-0.434667	0.0497231
CCT8	-0.428333	0.0719318
CD109	0.621667	0.0378819	yes
CD2BP2	-0.161667	0.478258
CD44	-0.0356667	0.902216
CD46	-0.15	0.534946
CD55	1.31233	0.000631169	yes
CD58	0.688333	0.0174028	yes
CD59	0.919667	0.00283455	yes
CDA	0.446	0.0622993
CDC37	-0.812333	0.00967284	no
CDC42	-1.09	0.00224657	no
CDC73	-0.309333	0.147751
CDCP1	0.872	0.00664755	yes
CDH13	-0.274	0.225213
CDH2	-0.0943333	0.625607
CDH6	0.761667	0.00864023	yes
CDK1	-0.245667	0.256417
CDK2	-0.488333	0.0481453
CDK6	-0.148333	0.53195
CDKN2A	-0.673667	0.0212266	no
CDKN2C	0.558333	0.0550017
CDV3	-0.584333	0.0621006
CENPV	0.233	0.345445
CFB	1.40167	0.000472783	yes
CFD	2.04933	1.59164e-06	yes
CFH	0.423667	0.122252
CFL1	-0.112	0.558247
CFL2	-0.518667	0.024611	no
CGA	0.452333	0.0473385
CGREF1	1.483	4.00535e-05	yes
CHAC2	-0.0176667	0.940631
CHCHD2	-0.276333	0.382162
CHD4	-0.329333	0.145053
CHID1	0.293333	0.178507
CHMP5	-0.567333	0.106597
CHORDC1	-0.761333	0.0383771	no
CHST3	0.134333	0.604424
CHSY3	-0.135333	0.595703
CIAPIN1	-1.45667	0.00331268	no
CKAP4	0.0543333	0.801983
CKAP5	-0.619667	0.0473412	no
CKB	-0.287333	0.158776
CKS1B	-0.146333	0.465965
CLIC1	-0.038	0.860134
CLIC3	0.12	0.582644
CLIC4	-0.336667	0.103108
CLIP1	-0.142333	0.634187
CLN5	0.781333	0.0165601	no
CLSTN1	0.622	0.0407348	yes
CLSTN3	-0.189333	0.372217
CLTA	-0.406	0.0765414
CLTB	-0.567	0.0518895
CLTC	-0.322333	0.118183
CLU	0.410667	0.157562
CLUH	-0.171667	0.435023
CMBL	-0.249667	0.271307
CMPK1	0.357333	0.11798
CNDP2	0.222667	0.35067
CNOT2	-0.41	0.127436
CNPY2	0.265333	0.181322
CNTNAP4	-0.0523333	0.812302
COA4	0.0906667	0.658249
COCH	0.218	0.388074
COL11A1	-0.167667	0.433127
COL12A1	0.0606667	0.771282
COL15A1	1.07267	0.00205959	yes
COL1A1	-0.409333	0.114205
COL25A1	0.647333	0.015135	no
COL28A1	0.505667	0.0764681
COL3A1	1.37567	0.000122412	yes
COL4A1	-0.701	0.075949
COL4A2	-1.148	0.0274039	yes
COL5A1	0.073	0.736928
COL6A1	0.349	0.142093
COL7A1	0.242333	0.312383
COLGALT1	-0.00533333	0.979088
COPA	-0.151	0.422142
COPB1	-0.553333	0.040657	no
COPB2	-0.287	0.188998
COPE	-0.235	0.305228
COPG1	-0.276667	0.189202
COPS2	-0.201333	0.314288
COPS3	-0.176667	0.392957
COPS4	-0.222333	0.298784
COPS5	-0.0846667	0.647961
COPS6	-0.356333	0.108368
COPS7A	-0.0926667	0.627606
COPS8	-0.203333	0.371411
COPS9	-0.23	0.324319
CORO1B	-0.339	0.14164
CORO1C	-0.505333	0.0493605	no
COTL1	0.154	0.465676
CP	0.202	0.573374
CPA4	0.375667	0.132903
CPE	-0.431	0.0742995
CPM	1.76967	1.97568e-05	yes
CPPED1	-0.621333	0.0266692	no
CPQ	0.696333	0.0655445
CPS1	0.858333	0.00300054	no
CPVL	1.20067	0.0011168	yes
CREG1	0.06	0.848553
CRELD2	-0.145	0.585522
CRIM1	-0.0573333	0.769826
CRIP1	0.202	0.341261
CRK	-0.418333	0.10927
CRKL	0.228	0.318457
CRLF1	0.0973333	0.692812
CRTAP	0.137	0.514098
CRYZ	0.197	0.363284
CRYZL1	0.219333	0.343519
CS	0.473667	0.0506086
CSDE1	-0.529667	0.0513793
CSE1L	-0.545	0.0329597	no
CSF1	0.302333	0.336962
CSNK1A1	-0.525333	0.0369549	no
CSPG4	0.512	0.0325917	yes
CSRP1	-1.031	0.014019	no
CST3	0.696333	0.00641146	yes
CSTB	-0.22	0.325588
CSTF1	0.1	0.606869
CTBS	1.23967	0.00197841	yes
CTH	0.216667	0.347519
CTNNA1	-0.626333	0.017582	no
CTPS1	-0.269	0.227056
CTPS2	-0.528	0.0368909	no
CTSA	0.442333	0.109772
CTSB	0.935	0.00491864	no
CTSC	1.00633	0.00276592	yes
CTSD	0.01	0.966369
CTSF	0.911333	0.00348424	yes
CTSL	0.784333	0.0152389	yes
CTSS	0.278667	0.207323
CTSV	1.28833	0.000267345	yes
CTSZ	1.07467	0.00346137	yes
CTTN	-0.241	0.220944
CUL1	0.0846667	0.64865
CUL2	-0.34	0.132479
CUL3	-0.344	0.140371
CUL4A	0.239667	0.227572
CUL4B	-0.270333	0.23172
CUTA	0.361	0.172675
CUTC	0.774667	0.00800623	no
CXCL1	-2.33067	0.00403634	yes
CXCL3	-1.90833	0.0149008	yes
CXCL8	-0.994667	0.00207251	yes
CYCS	0.764	0.0193136	no
CYRIB	0.0596667	0.751785
CZIB	0.262	0.265745
DAG1	0.387	0.104936
DAP	-0.57	0.0528771
DARS1	-0.365333	0.125255
DBI	0.122	0.520194
DBN1	-0.067	0.743684
DCAF8	-0.426667	0.0699909
DCBLD1	0.237	0.304596
DCD	0.224667	0.464656
DCK	0.0526667	0.818182
DCN	-1.57167	0.000153468	yes
DCPS	0.0553333	0.772504
DCTN1	-0.287667	0.161421
DCTN2	-0.533667	0.0292067	no
DCTN3	-0.732	0.0120292	no
DCTPP1	0.12	0.576958
DCUN1D1	-0.193667	0.368697
DDAH1	0.00233333	0.99158
DDAH2	0.299333	0.168293
DDB1	0.478667	0.0498677
DDB2	-0.003	0.987157
DDR1	0.0926667	0.678812
DDT	0.173	0.479445
DDX1	-0.102	0.615352
DDX21	0.285	0.229612
DDX23	-0.0606667	0.772716
DDX39A	-0.117333	0.666366
DDX39B	-0.672333	0.00911079	no
DDX6	-0.614667	0.0749839
DEK	-0.195	0.365047
DENR	-0.795333	0.00611607	no
DHFR	0.586333	0.018069	no
DHPS	-0.161333	0.479516
DHX15	-0.283	0.242352
DHX9	-0.00766667	0.973961
DIEXF	-0.585333	0.0316736	no
DIS3	-0.350333	0.153515
DKC1	0.454333	0.154797
DKK 3.00	0.0943333	0.678777
DLD	0.830333	0.0127153	no
DMBT1	0.187667	0.390681
DNAJA1	-0.918	0.0116893	no
DNAJA2	-0.360667	0.194555
DNAJC8	-0.689	0.0481683	no
DNASE2	1.20367	0.00169361	yes
DNMT1	-0.093	0.620889
DNPEP	0.228333	0.309424
DNPH1	0.0143333	0.95154
DPP3	0.234333	0.336725
DPP7	1.26667	0.0011794	yes
DPP9	0.11	0.575404
DPYD	0.260333	0.330548
DPYSL2	-0.369667	0.297718
DSC2	0.163	0.548068
DSC3	0.377	0.134502
DSG2	0.537	0.0626905
DSTN	-0.933333	0.0155045	no
DTD1	0.0896667	0.663086
DUT	0.0403333	0.84991
DYNC1H1	-0.568667	0.037962	no
DYNC1I2	-0.445667	0.1578
DYNC1LI1	-0.638	0.0202255	no
DYNLL1	-0.189	0.333261
DYNLL2	-0.0656667	0.733927
ECE1	0.146	0.517652
ECH1	0.902	0.00240228	no
ECHS1	0.702	0.0199156	no
ECI1	0.867	0.00487463	no
ECM1	0.136333	0.557882
ECPAS	-0.213667	0.302184
EDF1	-0.807	0.0884612
EDIL3	-0.435333	0.103325
EEA1	0.01	0.957909
EED	0.286	0.258951
EEF1A1	-1.27533	0.0028723	no
EEF1A2	-0.0646667	0.805605
EEF1B2	-0.266	0.183813
EEF1D	-0.4	0.0702377
EEF1E1	-0.310667	0.201994
EEF1G	-0.583667	0.01628	no
EEF2	-0.861333	0.0212834	no
EFEMP1	0.769333	0.0399057	yes
EFNA1	1.03667	0.000416705	yes
EFNA5	0.234	0.272873
EFNB1	0.504667	0.0523392
EFNB2	0.714	0.0178327	yes
EFTUD2	-0.287333	0.222289
EGFR	-0.0946667	0.642223
EIF1AX	-0.868667	0.00952551	no
EIF2A	-1.10433	0.00162987	no
EIF2B1	-0.609	0.0301792	no
EIF2S1	-0.799333	0.0134323	no
EIF2S2	-0.747333	0.00450625	no
EIF2S3	-0.712667	0.0508824
EIF3A	-0.414	0.089217
EIF3B	-0.475	0.057544
EIF3D	-0.206667	0.326709
EIF3E	-0.624667	0.0240171	no
EIF3F	-0.508	0.0621277
EIF3H	-0.551	0.0289931	no
EIF3I	-0.359333	0.271267
EIF3J	-1.376	0.00104744	no
EIF3K	-0.459	0.10146
EIF3L	-0.514667	0.0714287
EIF3M	-0.686667	0.0158817	no
EIF4A1	-0.519333	0.0563782
EIF4A2	-0.512333	0.0594538
EIF4A3	-0.280667	0.295639
EIF4B	-0.114333	0.56969
EIF4E2	-0.093	0.6666
EIF4G1	-0.499333	0.0271775
EIF4G2	-0.369	0.121362
EIF5	-0.604667	0.0113586	no
EIF5A	-0.0286667	0.893129
EIF5B	-0.122333	0.529195
EIPR1	0.00766667	0.970287
ELOB	-0.0896667	0.646563
ELOC	-0.136333	0.499223
ELP1	-0.201333	0.31582
EMG1	-0.367667	0.220633
EML2	0.208	0.359348
EML4	-0.0453333	0.832121
ENO1	0.336333	0.173845
ENO2	-0.161	0.568461
ENO3	0.379667	0.126576
ENOPH1	0.292667	0.199671
ENOSF1	0.626	0.019686	no
ENSA	-0.707333	0.123559
EPDR1	0.368	0.188276
EPHA5	0.588	0.0328869	no
EPHA7	-2.43033	1.44868e-06	yes
EPHB2	-0.077	0.73301
EPPK1	-0.559	0.0307762	no
EPRS1	-0.368333	0.105674
ERAP1	0.968	0.00405562	yes
ERBB4	0.736	0.0292753	yes
ERH	0.241667	0.226135
ERO1A	-0.295667	0.13448
ERP29	0.135	0.47468
ERP44	0.202667	0.311286
ESD	0.0296667	0.903977
ESYT1	0.053	0.796442
ETF1	-1.01033	0.00974458	no
EXOSC2	0.0323333	0.873383
EXOSC4	-0.03	0.875486
EXOSC7	-0.218	0.261355
EXOSC9	-0.223667	0.319857
EXT1	0.521333	0.0339067	yes
EXT2	0.416667	0.0833206
EXTL2	0.732	0.0214992	yes
EZR	-0.512667	0.057175
F2	0.287	0.253037
F5	-0.618667	0.0797459
FABP5	-0.416667	0.117926
FAF1	-0.125	0.551206
FAHD1	0.605667	0.0290648	no
FAHD2A	0.234667	0.265381
FAM107B	0.107667	0.731465
FAM120A	0.37	0.0797129
FAM20C	0.232667	0.235706
FAM3C	0.947	0.0072001	yes
FAM50A	-0.387333	0.140008
FARSA	-0.566	0.0564797
FARSB	-0.334667	0.129222
FASN	-0.378667	0.0784751
FAT1	0.279667	0.208583
FAT4	0.084	0.700958
FBLN1	0.35	0.320591
FBLN7	0.546333	0.0315898	yes
FBN1	-0.654	0.0386236	yes
FBN2	-0.0873333	0.78969
FBXO3	-0.145333	0.517061
FDPS	-0.181667	0.38622
FDX1	0.258	0.560561
FEN1	-0.760667	0.0414022	no
FERMT2	-0.538	0.0563075
FH	0.639333	0.0197946	no
FKBP10	0.375333	0.0839903
FKBP1A	0.0243333	0.895743
FKBP2	0.239	0.236896
FKBP3	-0.343667	0.15576
FKBP4	-0.476667	0.0696044
FKBP5	0.000666667	0.997393
FKBP7	0.175667	0.413381
FKBP9	0.351	0.152584
FLNA	-0.894333	0.0105402	no
FLNB	-0.263	0.218682
FLNC	-1.67967	4.04534e-05	no
FN1	-0.546333	0.0699185
FNTA	0.44	0.0545021
FOLR1	1.28067	0.00139056	yes
FRAS1	-0.378	0.11658
FRMPD1	0.408	0.263425
FSCN1	0.353	0.156816
FSTL1	-0.0886667	0.677154
FSTL3	-0.656333	0.0442369	yes
FSTL4	1.14133	0.000311638	yes
FTH1	0.560667	0.022612	no
FTO	-0.204333	0.38275
FUCA1	0.878667	0.0144352	yes
FUCA2	1.378	0.00105682	yes
FURIN	0.205333	0.399098
G3BP1	-0.793333	0.0183194	no
G6PD	-1.117	0.00432275	no
GAA	1.06367	0.00244559	yes
GABARAPL2	-0.640667	0.00995478	no
GAL	1.17233	0.000235253	yes
GALM	0.685333	0.0142969	no
GALNS	1.21067	0.00245331	yes
GALNT1	-0.307667	0.175457
GALNT10	-0.157	0.477312
GALNT2	-0.731333	0.00478177	yes
GALNT7	0.658667	0.00994022	yes
GANAB	0.269333	0.191696
GAPDH	0.131	0.618894
GARS1	-0.0993333	0.608575
GART	0.0453333	0.824563
GBA	-0.446	0.13819
GBE1	0.237	0.265554
GBP1	-1.04733	0.000709252	no
GBP2	-0.681	0.00979838	no
GBP5	-0.567333	0.0179656	no
GC	0.114333	0.561644
GCLC	-0.468333	0.0726314
GCLM	-0.945667	0.00268938	no
GCN1	-0.393	0.34053
GCNT1	-0.383667	0.0989424
GCNT2	0.438	0.131993
GCSH	0.880667	0.00734606	yes
GDA	-0.180333	0.435699
GDI1	-0.0126667	0.95408
GDI2	0.0333333	0.865742
GEMIN5	-0.027	0.894543
GFPT1	-0.299667	0.206032
GFUS	0.564	0.0388513	no
GGCT	0.411667	0.0917159
GGH	1.375	0.00123069	yes
GLA	0.492667	0.0443261
GLB1	0.453	0.129066
GLG1	-0.0483333	0.834843
GLO1	0.275667	0.224731
GLOD4	0.396	0.116671
GLRX	-0.687	0.0156423	no
GLRX3	-0.412	0.0949039
GLUD1	0.792333	0.0157062	no
GLUL	1.34367	3.28684e-05	no
GM2A	0.152667	0.586287
GMFB	-0.0343333	0.864355
GMPR2	0.109	0.603182
GMPS	-0.173	0.365179
GNPDA1	0.228333	0.353851
GNPDA2	0.0553333	0.786025
GNPNAT1	0.277333	0.157505
GNPTG	-0.0126667	0.959141
GNS	0.172333	0.580891
GOLIM4	0.263667	0.282159
GOLM1	0.295333	0.214319
GON7	0.405667	0.104802
GOT1	0.236667	0.348065
GOT2	0.498667	0.0855993
GPC1	0.484	0.133256
GPC5	0.522333	0.0348655	yes
GPI	0.586333	0.0341134	no
GPS1	-0.260333	0.243058
GRB2	-0.335667	0.0977062
GRN	0.458667	0.0576031
GRPEL1	0.518667	0.0328163	yes
GRWD1	0.116333	0.636008
GSN	-0.556333	0.0163341	yes
GSPT1	-0.756	0.0346481	no
GSR	0.0396667	0.872532
GSS	0.108333	0.644777
GSTM1	-0.232	0.35491
GSTM3	0.384667	0.0780608
GSTO1	0.0106667	0.964537
GSTP1	-0.201	0.317982
GTF2F1	-0.318667	0.189409
GTF2I	-0.382	0.0930089
GUK1	-0.170333	0.440644
GUSB	1.446	0.000199125	yes
GXYLT1	0.184667	0.418655
GYG1	0.215	0.331106
GYS1	0.063	0.750835
H1-10	0.0906667	0.645093
H1-2	0.121333	0.584743
H1-3	0.469	0.0300317
H1-4	0.347	0.111899
H1-5	0.566333	0.00928065	no
H2AX	0.829	0.0172643	no
H3-3A; H3-3B	0.212333	0.298927
H4C1; H4C2; H4C3; H4C4; H4C5; H4C6; H4C8; H4C9; H4C11; H4C12; H4C13; H4C14; H4C15; H4-16	0.792	0.00347479	no
HADH	0.547667	0.0294896	no
HAGH	0.388667	0.115007
HARS1	-0.478	0.0794135
HAT1	-0.468333	0.0817166
HBA1; HBA2	0.990667	0.0230178	no
HCCS	0.136	0.526302
HDAC2	0.190333	0.374067
HDGF	0.0193333	0.92507
HDGFL2	-0.307667	0.137617
HDGFL3	-0.339667	0.146635
HDHD2	0.643	0.0782369
HEBP2	-0.155	0.464901
HEXA	0.676667	0.035596	yes
HEXB	1.37867	0.000681735	yes
HIBADH	0.937333	0.00790013	no
HIBCH	0.663333	0.00949709	no
HINT1	-0.133667	0.596974
HK1	-0.463	0.0510473
HLA-A	0.455	0.0459455
HLA-B	0.399	0.0794103
HLA-C	0.681	0.0184543	yes
HMBS	-0.0146667	0.939703
HMGA1	0.361	0.11249
HMGB1	-0.334	0.137213
HMGB2	-0.108667	0.570801
HMGB3	-0.399667	0.133116
HMGCS1	-0.622667	0.0158753	no
HMGN1	0.582	0.0217048	no
HMGN2	0.621	0.0198417	no
HMGN3	1.07233	0.000757135	no
HMGN4	0.302333	0.221697
HMGN5	-0.404667	0.08153
HMOX1	-0.83	0.0149396	no
HNRNPA1	-0.420667	0.0928257
HNRNPA2B1	-1.23067	9.91389e-05	no
HNRNPAB	0.113667	0.560225
HNRNPC	-0.114667	0.540043
HNRNPD	-0.401333	0.136271
HNRNPK	-0.956667	0.0203029	no
HNRNPL	-0.826333	0.0219392	no
HNRNPM	0.114	0.56963
HNRNPU	-0.355333	0.0908371
HNRNPUL2	0.00466667	0.980002
HP	1.162	0.0624812
HPF1	0.103667	0.656273
HPRT1	0.315667	0.135587
HS6ST2	-0.118667	0.641513
HSBP1	-0.313	0.113572
HSP90AA1	-0.0673333	0.730713
HSP90AB1	-0.801	0.0111062	no
HSP90B1	0.102	0.657106
HSPA13	0.457667	0.0540633
HSPA1B	-0.153667	0.418438
HSPA4	0.555333	0.0267386	no
HSPA4L	-0.367333	0.117978
HSPA5	0.594333	0.0361352	yes
HSPA8	-0.0226667	0.901695
HSPA9	0.505667	0.0355145	no
HSPB1	-0.983333	0.0312614	no
HSPB11	0.430333	0.0431908
HSPBP1	-1.01233	0.0120185	no
HSPD1	0.857667	0.00620684	no
HSPE1	0.531	0.0184758	no
HSPG2	0.919667	0.00634717	yes
HSPH1	-0.0973333	0.63947
HTATSF1	0.288667	0.170219
HTRA1	-1.01667	0.00059017	yes
HTRA3	1.05667	0.000162145	yes
HUWE1	-0.257	0.218783
HYOU1	-0.0106667	0.955654
IAH1	0.00166667	0.993538
IARS1	-0.358333	0.135748
IARS2	0.722	0.00937233	no
ICAM1	0.809	0.00879196	yes
IDE	-0.279667	0.198489
IDH1	-0.0266667	0.911241
IDI1	-0.0523333	0.8001
IDS	0.493	0.15621
IDUA	0.652667	0.0326785	yes
IFI30	0.79	0.00205751	yes
IGF2R	0.0956667	0.694327
IGFBP3	-0.549333	0.357732
IGFBP4	-0.473333	0.225063
IGFBP5	-0.495667	0.157063
IGFBP6	0.297667	0.242419
IGFBP7	1.216	0.000189446	yes
IGFL1	0.144667	0.544413
IGLL5	0.476333	0.195972
IGSF10	-0.59	0.0738604
IHH	0.281	0.300716
IL18	0.294	0.178021
IL1RAP	0.0343333	0.891344
IL6	-0.786333	0.00328293	yes
IL6ST	0.252333	0.238962
ILF2	-0.613	0.0181996	no
ILF3	-0.679	0.0106396	no
IMPA1	0.258667	0.223669
IMPA2	0.609333	0.0200748	no
IMPDH2	-0.352667	0.197257
IMUP	0.440333	0.0545868
INPP1	-0.330667	0.109406
IPO11	-0.084	0.703842
IPO4	-0.415667	0.0881102
IPO5	-0.266333	0.184519
IPO7	-0.281667	0.1744
IPO9	-0.307	0.163531
IQGAP1	-0.943333	0.000937815	no
IQGAP2	-0.0883333	0.668183
IRGQ	-0.005	0.980872
ISG15	-0.827333	0.00151259	no
ISOC1	-0.0983333	0.602124
ITGB1	0.058	0.848016
ITIH4	-0.336	0.142891
ITM2B	-0.725333	0.108845
ITPA	-0.101667	0.623822
JCHAIN	0.726667	0.0381234	yes
JMJD8	0.654333	0.0232132	yes
JPT1	-0.187667	0.390602
JPT2	-0.450667	0.107644
JUP	-0.139	0.527776
KARS1	-0.174667	0.380071
KCTD12	-0.611	0.0150788	no
KIF5B	-0.3	0.236925
KIFBP	0.02	0.922061
KPNA2	-0.370333	0.0775434
KPNA4	-0.504	0.0285377	no
KPNB1	-0.028	0.888003
KTN1	-0.332667	0.162792
KYAT1	0.218333	0.421112
KYAT3	0.156667	0.533107
KYNU	-0.190333	0.425436
L1CAM	0.984333	0.00273853	yes
L3HYPDH	-0.348667	0.0768112
LAMA1	0.379333	0.12664
LAMA4	0.430667	0.124926
LAMA5	0.0103333	0.96871
LAMB1	0.365	0.193347
LAMB2	0.271	0.294211
LAMC1	0.303333	0.265948
LAMP1	0.404	0.168734
LAMP2	0.513333	0.0407656	yes
LANCL1	0.182333	0.434154
LAP3	-0.255333	0.234716
LARS1	-0.488	0.0483113
LASP1	-0.645667	0.0552938
LCN2	-1.09267	0.00170709	yes
LDHA	0.252667	0.286664
LDHB	0.288333	0.210859
LDLR	0.239333	0.416338
LGALS1	-0.812	0.0119355	no
LGALS3	-0.081	0.671378
LGALS3BP	1.41367	0.0010567	yes
LGMN	0.782333	0.0168405	yes
LIF	-0.501	0.0505184
LIPA	-0.389333	0.335283
LMAN2	2.15533	5.4402e-06	yes
LMNA	-0.741333	0.0149144	no
LMNB1	-0.235333	0.331675
LMNB2	-0.0656667	0.770328
LNPEP	0.501667	0.0440189	no
LOXL2	1.07367	0.00339694	yes
LRBA	-0.102667	0.639539
LRP1	0.667333	0.027	yes
LRP11	0.184333	0.398677
LRP1B	-0.0586667	0.783693
LRP8	0.358	0.18654
LRPAP1	0.00966667	0.968162
LRRC47	-0.191333	0.364348
LRRC59	-0.176667	0.544143
LRRFIP1	-0.438667	0.037271
LSM 2.00	0.0376667	0.85387
LSM 6.00	0.395667	0.060177
LSM 8.00	-0.0336667	0.869559
LTA4H	0.244	0.310027
LTBP1	0.00766667	0.981496
LTF	0.860333	0.0327728	yes
LUC7L2	-0.638667	0.0412824	no
LUM	0.348333	0.194821
LXN	0.240667	0.278362
LYPD3	1.374	0.000530542	yes
LYPLA1	-0.391667	0.114947
LYPLAL1	0.208333	0.31176
LZTS1	0.166	0.508408
MACROH2A1	0.583	0.0120138	no
MAD2L1	-0.202667	0.388
MAGED2	0.588667	0.0203318	no
MAMDC2	0.785	0.00957262	yes
MAN1A1	-2.04433	3.18217e-06	yes
MAN1B1	0.168667	0.422039
MAN2A1	0.371	0.120657
MAN2B1	0.444667	0.0857562
MAN2B2	1.08833	0.00198223	yes
MANBA	0.939667	0.00616197	yes
MANEAL	0.735333	0.0206248	yes
MANF	0.0933333	0.61365
MAP1B	-1.05	0.000417021	no
MAP2K1	-1.112	0.00210128	no
MAP4	-0.639667	0.074668
MAPK1	-0.987333	0.00780903	no
MAPK14	-0.385667	0.120264
MAPRE1	-0.918333	0.00419276	no
MARCKS	-0.0743333	0.704795
MARCKSL1	0.473	0.0294365
MARCOL	-0.601	0.0752821
MARS1	-0.589667	0.0270474	yes
MAT2A	0.340667	0.0995083
MAT2B	0.415667	0.060614
MATN2	0.182667	0.502938
MATR3	-0.073	0.696974
MBTPS1	0.689	0.0133707	yes
MCAM	-0.254	0.356439
MCM2	-0.289	0.269516
MCM3	-0.152	0.421761
MCM4	-0.279333	0.289407
MCM5	-0.354	0.113854
MCM6	-0.378	0.198199
MCM7	-0.007	0.975896
MCMBP	-0.161	0.423026
MCTS1	0.0676667	0.732087
MDH1	0.289333	0.235868
MDH2	0.685333	0.0191622	no
MDK	0.194333	0.474871
MDN1	0.711667	0.0161813	no
ME1	0.251333	0.289617
MEGF8	0.613667	0.00989109	yes
MEGF9	0.603	0.0206346	yes
MEMO1	0.232667	0.236428
MESD	-0.519	0.0637174
MET	0.007	0.975202
METAP2	-0.422333	0.102245
METRNL	-0.354	0.247614
MFAP2	-0.924667	0.0131726	yes
MGAT5	-0.449667	0.0452931
MIF	0.270333	0.204176
MINPP1	0.241	0.275558
MKI67	0.0113333	0.957982
MMP2	-1.08533	0.000302631	yes
MORF4L2	-0.0276667	0.899023
MRC2	-0.370333	0.185717
MRI1	0.325333	0.157605
MRTO4	-0.344333	0.104501
MSLN	0.661	0.0138461	yes
MSN	-0.249667	0.218372
MSRA	-0.360667	0.110349
MT1E	0.270333	0.352877
MT2A	0.216	0.524301
MTA2	-0.605	0.0810806
MTAP	-0.753667	0.0118609	no
MTDH	0.00366667	0.984768
MTHFD1	-0.456667	0.105197
MTPN	0.0716667	0.736646
MTREX	-0.683	0.0376143	no
MUC1	0.372	0.229497
MUC16	0.677333	0.0334586	no
MYCBP	0.402667	0.0515802
MYDGF	0.410667	0.107776
MYG1	0.216	0.315572
MYH14	-0.388667	0.114705
MYH9	-0.720667	0.011172	no
MYL6	-0.886667	0.00449175	no
MYRIP	0.647333	0.109115
NAA10	0.0413333	0.841679
NAA15	-0.426667	0.0643048
NAA20	-0.244	0.229197
NAA25	-0.136667	0.50822
NAA50	-0.810333	0.0896999
NACA	-0.714333	0.0247716	no
NACA2	-0.88	0.0354069	no
NAGA	1.06667	0.00717518	yes
NAGK	0.366333	0.112509
NAGLU	0.898333	0.0090511	yes
NAGPA	-0.121	0.603431
NAMPT	-1.20533	0.000148442	no
NANS	0.0163333	0.931401
NAP1L1	-0.850667	0.00652249	no
NAP1L4	-0.838333	0.00733969	no
NAPRT	0.480667	0.0435881
NARS1	-0.460333	0.0569553
NASP	-0.161	0.440896
NAXD	0.0806667	0.733123
NAXE	0.766333	0.00601562	yes
NBDY	0.0216667	0.931807
NBL1	0.193667	0.339218
NCAPD2	-0.169667	0.398712
NCAPG	-0.257333	0.189338
NCBP1	-0.244667	0.31308
NCKAP1	-0.843667	0.00820528	no
NCL	-0.0426667	0.826652
NCR3LG1	0.458333	0.0523269
NDUFAB1	0.144333	0.583426
NECTIN1	0.441333	0.154086
NECTIN2	0.468	0.0513877
NEDD8	-0.052	0.816388
NEFH	0.378	0.121317
NEGR1	0.270667	0.226929
NELL2	-0.155333	0.536199
NENF	0.375333	0.0724697
NEO1	0.901667	0.00370097	yes
NEU1	0.393667	0.127927
NHLRC2	0.827667	0.0225938	no
NIBAN2	-0.849	0.00563704	no
NID1	-0.411667	0.100198
NIF3L1	0.275667	0.256476
NIP7	-0.798333	0.01277	no
NIT1	0.242	0.22783
NIT2	0.166333	0.392913
NLE1	0.183667	0.417028
NLN	0.636667	0.0112	yes
NME1	0.149667	0.483908
NME2	0.117667	0.591637
NME2P1	-0.481	0.306923
NMT1	-0.333333	0.120089
NOLC1	0.0336667	0.885791
NOP2	0.153667	0.487678
NOP58	0.338333	0.149221
NOTCH2	0.274667	0.179933
NPC2	0.046	0.842387
NPEPL1	0.265667	0.20554
NPEPPS	0.277333	0.249072
NPM1	0.197	0.349275
NPNT	3.79733	1.3482e-09	yes
NPR 3.00	0.416667	0.0926549
NPTX1	0.573667	0.0236884	yes
NQO1	-0.357	0.147212
NQO2	0.702667	0.0126401	no
NRCAM	1.60233	9.17428e-05	yes
NRDC	0.204667	0.362996
NRP1	0.173667	0.501164
NSFL1C	-0.866667	0.012323	no
NSUN2	-0.941	0.014514	no
NT5C	0.0196667	0.922687
NT5DC1	0.072	0.743519
NUCB1	0.671667	0.0177503	yes
NUCB2	0.363333	0.0997646
NUCKS1	0.156333	0.499737
NUDC	-0.983667	0.0207034	no
NUDCD1	-0.197333	0.339943
NUDT1	0.276	0.230609
NUDT2	0.144	0.563955
NUDT21	-1.00533	0.00638738	no
NUDT3	0.300667	0.128417
NUDT5	-0.771333	0.0150273	no
NUDT9	0.269	0.192265
NUMA1	-0.023	0.905791
NUP37	0.309333	0.220291
NUTF2	0.452	0.0535475
OGA	-0.694667	0.0164089	no
OGFOD1	0.255333	0.209396
OGFR	-0.147	0.505414
OLA1	-0.0106667	0.956167
OLFM1	2.045	9.20617e-07	yes
OLFML2A	0.0843333	0.75281
OLR1	-0.0713333	0.796255
OSMR	0.564	0.0626108
OTUB1	-0.0466667	0.828062
OTULIN	-0.723333	0.0143411	no
OVCA2	-0.0456667	0.833182
OXCT1	0.460667	0.130736
P3H1	0.248	0.25902
P4HB	0.574	0.0564152
PA2G4	0.181667	0.363029
PABPC1	-1.17	0.0106135	no
PABPC4	-0.476333	0.112503
PABPN1	0.131333	0.564545
PACSIN2	-0.568	0.0189306	no
PACSIN3	0.026	0.897061
PAF1	0.0406667	0.837157
PAFAH1B1	-0.087	0.642808
PAFAH1B3	0.053	0.837697
PAICS	-1.46633	0.014923	no
PAM	-0.209	0.398879
PAPPA	0.100333	0.681989
PAPSS1	-0.185	0.427334
PARK7	0.636	0.0179042	no
PARP1	0.009	0.961633
PARVB	-0.748333	0.0181625	no
PCBD1	0.0203333	0.928051
PCDH7	0.141	0.518818
PCID2	0.0433333	0.825632
PCMT1	-0.656	0.0207933	no
PCNA	-0.533333	0.0249662	no
PCNP	-0.355	0.091869
PCOLCE	-2.64	2.25031e-07	yes
PCOLCE2	-0.841667	0.0214902	yes
PCSK9	0.0236667	0.910382
PDAP1	-0.632333	0.0349728	no
PDCD5	-0.536	0.23281
PDCD6	-0.259667	0.203986
PDCD6IP	-0.661	0.0243484	no
PDCL3	-0.918667	0.00523976	no
PDE3A	-0.177667	0.369503
PDGFRB	0.54	0.0352691	yes
PDGFRL	0.0503333	0.850321
PDIA3	0.061	0.80906
PDIA4	0.459333	0.0714024
PDIA6	-0.518667	0.0313566	yes
PDLIM5	-0.833333	0.00098171	no
PDLIM7	-0.338667	0.0991198
PDS5A	0.130667	0.644764
PDXK	0.434667	0.0504935
PDXP	0.222667	0.297732
PEBP1	0.516667	0.0460353	no
PEPD	1.25567	0.000201675	no
PFAS	0.348	0.11684
PFDN2	-0.0356667	0.858443
PFDN4	-0.699333	0.0120714	no
PFDN5	-0.442333	0.0455742
PFDN6	0.135	0.488565
PFKM	-0.165333	0.473026
PFKP	-0.957	0.00697907	no
PFN1	-0.259	0.199971
PFN2	-0.328667	0.100659
PFN3	-0.309333	0.141654
PGAM1	0.0393333	0.85484
PGD	-0.0933333	0.693579
PGGT1B	0.351667	0.134208
PGK 1.00	0.470667	0.0805135
PGK 2.00	0.467667	0.148803
PGLS	0.616	0.0215561	no
PGM1	0.303667	0.187794
PGM2	0.153	0.473169
PGM3	0.294333	0.151556
PGP	0.378333	0.122592
PHPT1	0.554333	0.0370782	no
PI3	0.195333	0.368216
PIM1	0.369	0.116904
PIN1	-0.213	0.309856
PIN4	0.019	0.920512
PIR	-0.265	0.171348
PITPNB	-1.05567	0.0203604	no
PITRM1	0.827	0.00913843	no
PKM	-1.163	7.11655e-05	no
PLA2G15	1.092	0.00052542	yes
PLAUR	0.243333	0.225503
PLBD1	0.304667	0.21861
PLBD2	0.672	0.0361351	yes
PLD3	0.831333	0.00529717	no
PLEC	-0.671333	0.016547	no
PLIN3	-0.908667	0.0511979
PLOD1	0.562667	0.036175	yes
PLOD2	0.171667	0.479708
PLOD3	0.206	0.376318
PLPBP	0.360667	0.0938983
PLS1	-0.177333	0.396157
PLS3	-0.310667	0.13589
PLTP	-0.165333	0.419748
PLXDC2	0.15	0.53443
PLXNB2	0.367333	0.0995533
PMM2	-0.105	0.61463
PNP	0.164	0.480037
PNPO	0.452	0.0492663
PODXL	-0.241667	0.283929
PODXL2	0.822333	0.0104269	yes
POFUT1	0.251	0.241368
POLR1G	0.402667	0.0675436
POLR2H	0.133667	0.503464
POR	0.414667	0.105338
PPA1	-0.556667	0.0310097	no
PPA2	0.331	0.138907
PPARD	0.373667	0.154805
PPAT	-0.133333	0.532272
PPIA	0.382667	0.108989
PPIB	-0.0533333	0.840437
PPIC	-0.063	0.799129
PPID	0.115333	0.549932
PPIE	0.206	0.364251
PPIF	0.535667	0.0477116	no
PPIH	0.526667	0.0473572	no
PPIL1	0.362	0.128343
PPIL3	0.138	0.549032
PPM1G	-0.41	0.0912002
PPP1R7	-0.275	0.19253
PPP2R1A	-0.250333	0.204741
PPP2R2A	0.0146667	0.940165
PPP2R5D	-0.082	0.689438
PPP3CA	-0.409	0.149232
PPP3R1	-0.305333	0.170689
PPP4C	0.061	0.777467
PPP4R3A	0.12	0.53032
PPP5C	-0.000666667	0.997538
PPP6C	-0.306333	0.138524
PPP6R3	-0.529	0.0397155	no
PPT1	0.147667	0.563964
PPT2	0.356	0.17148
PQBP1	-0.221	0.549085
PRCP	1.38033	0.000310283	yes
PRDX1	-0.796	0.0448756	no
PRDX2	-0.564	0.103334
PRDX3	-0.263667	0.29363
PRDX4	0.227667	0.351613
PRDX5	-0.863333	0.0189117	no
PRDX6	-1.182	0.00115737	no
PREP	-0.234667	0.243532
PREPL	0.135333	0.524081
PRG4	0.464667	0.156927
PRIM1	-0.146	0.492695
PRKAR1A	-0.338333	0.0973111
PRKAR2A	-0.440667	0.0910049
PRKCSH	0.585	0.0219158	yes
PRKDC	0.153333	0.492175
PRMT1	-0.0576667	0.797171
PRMT5	-0.216	0.267684
PRNP	0.479667	0.0512238
PROCR	0.011	0.969502
PROS1	-0.165667	0.456131
PRPF19	-0.426333	0.0776367
PRPF3	0.311667	0.113844
PRPF8	0.0406667	0.830163
PRRC2C	-0.014	0.943598
PRSS1	0.788	0.0157558	yes
PRSS23	-0.175333	0.406591
PSAP	0.512667	0.0515584
PSAT1	0.223667	0.373765
PSIP1	0.354333	0.105481
PSMA1	0.331	0.196613
PSMA2	0.359667	0.153641
PSMA3	0.322	0.219451
PSMA4	0.321667	0.189781
PSMA5	0.299333	0.208164
PSMA6	0.310333	0.196095
PSMA7	0.325333	0.190562
PSMB1	0.299333	0.231932
PSMB2	0.315	0.189969
PSMB3	0.224667	0.376885
PSMB4	0.354667	0.182519
PSMB5	0.339333	0.174662
PSMB6	0.395	0.138211
PSMB7	0.283333	0.264518
PSMB8	0.227667	0.289112
PSMC1	-0.0143333	0.953048
PSMC2	-0.200333	0.372991
PSMC3	-0.109	0.648346
PSMC4	-0.180333	0.511067
PSMC5	-0.116333	0.632612
PSMC6	-0.245	0.319652
PSMD1	-0.409667	0.077624
PSMD10	0.105667	0.627026
PSMD11	-0.314333	0.201379
PSMD12	-0.182	0.425212
PSMD13	-0.323	0.153977
PSMD14	-0.149	0.508794
PSMD2	-0.287	0.209775
PSMD3	-0.338667	0.129979
PSMD4	-0.503333	0.0639784
PSMD5	-0.0593333	0.775172
PSMD6	-0.365	0.107447
PSMD7	-0.300333	0.201751
PSMD8	0.006	0.975247
PSME1	-0.489667	0.106713
PSME2	-0.485667	0.129585
PSME3	-0.651667	0.0223052	no
PSMG3	0.0626667	0.746929
PSPH	-0.0446667	0.831515
PTBP1	-0.236333	0.264803
PTGES3	-0.794333	0.00911307	no
PTGFRN	0.101333	0.683271
PTGR1	-0.778	0.00224225	no
PTK7	0.793	0.00868458	yes
PTMA	0.251333	0.317612
PTMS	0.374667	0.0970372
PTPA	-0.0973333	0.626577
PTPRF	0.421333	0.0658625
PTPRJ	1.31933	0.000334273	yes
PTPRK	0.628333	0.0303033	yes
PTPRM	1.63933	3.28639e-05	yes
PTPRS	0.313333	0.151393
PTPRU	0.618667	0.00750771	yes
PTRHD1	-0.137667	0.481274
PTS	-0.0563333	0.783427
PTX3	1.315	0.000485594	yes
PUDP	0.224333	0.348655
PUF60	-0.422	0.0498915
PURA	0.286667	0.168261
PURB	-0.161333	0.426955
PVR	1.03167	0.00219825	yes
PWP1	-0.184333	0.44076
PXDN	-0.074	0.795275
PYCR3	0.192	0.390623
PYGB	0.134	0.479778
PYGL	0.211	0.329518
QARS1	-0.388333	0.0724263
QDPR	0.211667	0.27972
QSOX1	0.029	0.891429
QSOX2	0.054	0.796774
RAB11B	-0.468667	0.0601862
RAB14	-0.597667	0.0109574	no
RAB1A	-0.657	0.0264179	no
RAB7A	-0.61	0.00873318	no
RABEPK	0.377333	0.111796
RABGGTB	-0.107	0.591031
RABIF	0.0843333	0.689012
RAC1	-0.882667	0.00370391	no
RACK1	0.151667	0.478001
RAD1	-0.145667	0.447816
RAD23A	-0.365667	0.166485
RAD23B	-0.338333	0.120221
RAD50	-0.0786667	0.684643
RALY	0.169	0.472493
RAN	-0.399667	0.106173
RANBP1	-0.456333	0.0610054
RANBP3	-0.633	0.0286898	no
RANBP6	-0.336	0.122858
RANGAP1	-0.427333	0.0663347
RAP1GDS1	-0.819	0.00918832	no
RARRES1	0.291	0.306101
RARRES2	-2.175	4.29762e-05	yes
RARS1	-0.133667	0.51914
RBBP4	0.31	0.150503
RBBP6	0.025	0.906926
RBBP7	0.384333	0.0590806
RBBP9	0.433	0.0597907
RBM8A	0.0796667	0.685295
RBMX	0.082	0.694864
RCC2	0.225667	0.27462
RCN1	0.0296667	0.883723
RCN2	-0.19	0.321946
RDX	-0.32	0.169566
RECK	0.063	0.797578
RECQL	-0.327667	0.100671
REEP5	-0.161	0.434436
REXO2	0.290333	0.186387
RGS16	-0.848333	0.0121497	no
RHOA	-0.736333	0.0163845	no
RNASE4	0.856667	0.0017696	yes
RNASET2	1.61433	0.000174851	yes
RNH1	0.035	0.851798
RNMT	-0.0406667	0.850222
RNPEP	0.134	0.568812
RO60	0.384667	0.110091
ROBO1	0.248	0.263428
ROCK2	-0.0153333	0.934236
RP2	0.106	0.613735
RPA1	-0.584333	0.0680222
RPA2	-0.650333	0.100135
RPA3	-0.601667	0.0731714
RPE	0.111	0.582229
RPL10A	0.127333	0.531278
RPL11	-0.674667	0.0401314	no
RPL12	-0.721333	0.00722197	no
RPL13	0.279	0.278907
RPL17	-0.0963333	0.625329
RPL19	-0.157333	0.515789
RPL21	0.141	0.519557
RPL22	0.004	0.983444
RPL23	-0.709333	0.0879689
RPL23A	-0.197667	0.363324
RPL26	0.220333	0.279985
RPL27	-0.574	0.024158	no
RPL29	-0.199333	0.328763
RPL30	0.00266667	0.990736
RPL31	0.044	0.829108
RPL34	-0.156333	0.459384
RPL35	-0.883333	0.00234153	no
RPL35A	-0.354333	0.185688
RPL37	-0.274333	0.202104
RPL38	-0.120667	0.64197
RPL4	-0.135333	0.603237
RPL6	-0.168667	0.403154
RPL7	0.0266667	0.917404
RPL7A	0.161667	0.576118
RPLP0	-1.455	0.000460794	no
RPLP1	-1.54233	9.14283e-05	no
RPLP2	-1.39067	0.000331098	no
RPN2	0.565333	0.0967185
RPS10	0.0353333	0.886707
RPS11	-0.479333	0.0640795
RPS12	-0.485667	0.041151
RPS14	0.082	0.711158
RPS15A	-0.241667	0.258911
RPS16	-0.490667	0.107288
RPS18	-0.319333	0.198607
RPS19	-0.029	0.899039
RPS2	-0.817333	0.0169879	no
RPS20	-0.913667	0.0186612	no
RPS24	-0.318333	0.145723
RPS27	-0.352	0.248659
RPS28	-0.873	0.131523
RPS3	-0.626667	0.0582357
RPS3A	0.0423333	0.842746
RPS5	-0.262667	0.375267
RPS6	-0.183667	0.336762
RPS8	0.155	0.515333
RPS9	-0.170667	0.418
RPSA	-1.191	0.0143782	no
RRBP1	-0.0166667	0.941139
RRM1	-0.630667	0.0486645	no
RRP9	0.157333	0.399011
RSL1D1	0.0586667	0.772973
RSU1	-0.395667	0.0603549
RTF2	-0.046	0.886624
RTN3	-0.471667	0.0683498
RTN4	-0.545333	0.027145	no
RTRAF	-0.861667	0.0514055
RUVBL1	-0.390333	0.0978279
RUVBL2	-0.285	0.253552
S100A11	-0.323	0.105521
S100A13	0.197667	0.30661
S100A16	-0.088	0.701975
S100A2	-0.295333	0.200048
S100A4	0.828333	0.00120304	no
S100A6	-0.569	0.0216867	no
SAE1	0.084	0.673979
SAP18	0.194667	0.350132
SBDS	-0.656667	0.0667613
SCPEP1	-0.066	0.77965
SCRN1	0.317667	0.190547
SCRN2	0.376333	0.17793
SCRN3	-0.170667	0.391478
SDC1	0.866	0.0357963	yes
SDC2	0.490667	0.124711
SDC4	0.095	0.793649
SDCBP	-0.074	0.73808
SDF4	-0.308667	0.236196
SDHA	0.275	0.224421
SEC13	-0.134333	0.510513
SEC22B	-0.414	0.104814
SEC23A	0.117333	0.54652
SEC23B	-0.0343333	0.85183
SEC23IP	-0.577333	0.21528
SELENBP1	0.244	0.316667
SEMA3B	0.185667	0.428552
SEMA3C	0.247	0.250306
SEMA3F	0.277	0.232043
SEMA4B	-0.753	0.0159453	yes
SEPHS1	-0.577667	0.0698968
SEPTIN11	-0.779667	0.0339189	no
SEPTIN2	-0.958667	0.00856842	no
SEPTIN7	-0.540333	0.0902179
SEPTIN9	-0.658333	0.0168557	no
SERBP1	-0.655333	0.0211678	no
SERF2	-0.00666667	0.971937
SERPINB1	-0.0796667	0.710369
SERPINB5	-0.689	0.00979732	no
SERPINB6	0.279	0.241624
SERPINB8	-0.281	0.190975
SERPINB9	-0.012	0.954939
SERPINC1	0.0783333	0.768042
SERPINE1	-0.203	0.389163
SERPINE2	-0.434333	0.0899657
SERPINH1	-0.666667	0.015795	yes
SERPINI1	0.761333	0.00514518	yes
SET	0.115	0.618608
SETD7	-0.196667	0.409623
SF3A1	-0.451	0.143262
SF3A3	-0.455667	0.073618
SF3B1	-0.0226667	0.929923
SF3B3	-0.486	0.077142
SFN	-0.640333	0.0117031	no
SFPQ	-0.03	0.884124
SGCE	0.228	0.325859
SGTA	-0.417	0.169906
SH3BGRL	0.474	0.0651434
SH3BGRL3	0.075	0.76847
SHISA5	0.695667	0.0158842	yes
SHMT1	-0.207333	0.472656
SHPK	-0.059	0.771019
SIAE	1.14633	0.00103835	yes
SIL1	0.178	0.451428
SIRPA	-0.183333	0.548001
SKIV2L	0.969333	0.00401605	no
SKP1	-0.268667	0.225784
SLC16A1	0.373	0.140768
SLC16A3	0.168	0.453636
SLC39A10	0.588333	0.0350301	yes
SLC39A6	0.499333	0.0286036
SLC3A2	0.343333	0.202451
SLC7A5	-0.0783333	0.733788
SLC9A3R1	-0.413333	0.187198
SLITRK5	0.845333	0.00571341	no
SLPI	0.965333	0.00102671	yes
SLTM	-0.072	0.713004
SMARCC2	-0.00766667	0.967052
SMC1A	-0.179	0.40395
SMC2	-0.306	0.148105
SMC3	-0.566333	0.044785	no
SMC4	-0.344	0.105551
SMOC1	0.203333	0.478945
SMPD1	0.151667	0.496894
SMPDL3A	0.445667	0.168386
SMS	-0.352333	0.0880355
SMU1	-0.832667	0.0445762	no
SMYD5	0.634667	0.0596896
SNCG	0.0256667	0.920437
SND1	-0.416333	0.0562529
SNRNP200	-0.246	0.250344
SNRNP70	-0.0783333	0.726068
SNRPA	-1.38733	0.0408042	no
SNRPB	-0.489	0.0564182
SNRPB2	-0.164	0.427638
SNRPD2	-0.536333	0.0758027
SNRPE	-0.659	0.0408364	no
SNX12	-0.539333	0.120541
SNX2	-0.363667	0.15088
SNX27	0.402	0.0546469
SOD1	0.490667	0.0682866
SOD2	0.0936667	0.752029
SORD	-0.351	0.161639
SPAG7	0.499667	0.0397016
SPAG9	-0.55	0.0642798
SPARCL1	0.924333	0.000837603	yes
SPINK4	0.479	0.0501114
SPINK6	0.971667	0.00179542	yes
SPOCK1	-0.993	0.00183484	yes
SPOCK3	0.677333	0.00893806	yes
SPTAN1	-0.773333	0.0131776	no
SPTBN1	-0.739667	0.0222214	no
SRGN	-2.27567	3.12963e-05	yes
SRM	-0.038	0.878873
SRP14	-0.0723333	0.694214
SRP19	0.101	0.723681
SRP9	-0.635	0.0208485	no
SRRT	0.071	0.753972
SRSF1	0.505	0.0390542	no
SRSF2	0.32	0.139729
SRSF3	0.117	0.564019
SRSF4	0.0546667	0.775241
SRSF5	0.227667	0.307175
SRSF6	-0.0213333	0.915437
SRSF7	-0.218667	0.413618
SSB	0.18	0.375957
SSBP1	0.694667	0.0224431	no
SSNA1	-0.124667	0.67028
SSRP1	-0.303	0.164256
ST13	-1.30133	0.00951045	no
STAG2	-0.758667	0.0250585	no
STAT1	-0.515333	0.0242064	no
STAT3	-0.241	0.230099
STC2	-0.157333	0.470767
STIP1	-0.821667	0.0294638	no
STMN1	0.200667	0.431766
STRAP	-0.495667	0.0488089
SUB1	-0.208667	0.370624
SUCLG1	0.679667	0.0343695	no
SUCLG2	0.861333	0.00584973	no
SUMF1	-0.199667	0.451445
SUMF2	0.216333	0.366823
SUMO1	0.436	0.0473939
SUMO2	0.405333	0.084427
SUMO3	0.399333	0.0785378
SUMO4	0.268333	0.243867
SUPT16H	-0.337333	0.118591
SUSD5	0.553667	0.0145764	yes
SWAP70	-0.0223333	0.926653
SYAP1	-0.337667	0.116044
SYCP2	0.0193333	0.944323
SYNCRIP	-0.765333	0.0104603	no
SYNM	0.700667	0.0468894	no
TAGLN	-1.501	0.00584338	no
TAGLN2	-1.15867	0.0183222	no
TALDO1	0.115667	0.601167
TARDBP	0.037	0.872615
TARS1	-0.622333	0.00597014	no
TATDN1	0.452667	0.0542887
TAX1BP3	-0.581667	0.14946
TBCA	0.06	0.762731
TBCB	-0.0483333	0.835016
TBCD	-0.031	0.870376
TBL1XR1	0.274667	0.227082
TCEA1	-0.0316667	0.898002
TCN1	0.791667	0.00826904	yes
TCOF1	0.0196667	0.919746
TCP1	-0.373	0.0933115
TDP1	-0.0836667	0.673539
TF	1.00433	0.00902646	yes
TFG	0.142	0.571702
TFPI	-0.687333	0.0505244
TFRC	0.214667	0.436668
TGFB1	-0.178333	0.611452
TGFB2	-1.32567	0.000157823	yes
TGFBI	-1.349	0.000203357	yes
TGOLN2	0.300667	0.346991
THBS1	0.434	0.0670269
THOP1	0.558	0.0328581	no
THRAP3	0.148667	0.468804
THUMPD1	-0.170333	0.396012
THYN1	0.113333	0.536979
TIGAR	-0.139667	0.488045
TIMP1	0.370667	0.183619
TIMP2	-0.331	0.210527
TIMP4	0.178333	0.573185
TIPRL	-0.417667	0.095109
TK1	-0.666	0.0908771
TKFC	0.0216667	0.909592
TKT	-0.097	0.650779
TLL1	0.596	0.0602012
TLN1	-1.378	0.00172917	no
TMA7	0.247667	0.21106
TMEM132A	0.353667	0.139811
TMOD2	0.405667	0.0961912
TMOD3	-0.481	0.0733453
TMSB10	0.323333	0.233356
TMSB15B	0.646	0.0469963	no
TMSB4X	0.783	0.0360287	no
TNC	-0.183333	0.468533
TNFAIP6	-1.80833	8.52343e-05	yes
TNFRSF11B	0.566667	0.0229895	yes
TNFRSF12A	0.413667	0.138777
TNFRSF19	0.582667	0.0664643
TNFRSF1A	0.260333	0.241627
TNFRSF21	0.678667	0.0178003	yes
TNPO1	-0.602	0.0112334	no
TNPO3	0.0243333	0.899718
TOMM70	0.240333	0.246143
TOP 1.00	0.0656667	0.745562
TOP2A	-0.085	0.67406
TOR1B	0.275667	0.252887
TP53BP1	-0.394	0.0738262
TP53I3	-0.388	0.0942133
TPI1	0.353	0.164913
TPM1	-1.359	0.00278908	no
TPM2	-0.554333	0.0482862	no
TPM3	-0.706333	0.0378135	no
TPM4	-0.610667	0.0702411
TPP1	0.567333	0.0504662
TPP2	0.3	0.16434
TPR	-0.393333	0.123145
TPST1	-1.102	0.0104503	yes
TPT1	-0.468667	0.0429992
TRA2B	0.523667	0.0803216
TRAP1	-0.280333	0.191517
TRAPPC3	-0.275667	0.226021
TRIM28	-0.562333	0.113817
TRIP10	-0.341333	0.117295
TRIP12	0.528667	0.16913
TRNT1	0.551667	0.0207284	no
TSN	0.138	0.513206
TSNAX	0.191333	0.353761
TTC1	0.057	0.801578
TTC37	0.103	0.594171
TTC38	0.269667	0.203229
TTLL12	-0.509667	0.0519414
TUBA1C	-0.436667	0.0520563
TUBA4A	-0.893333	0.0762872
TUBB	-0.885333	0.0430995	no
TUBB4B	-0.695667	0.0858651
TWF1	-0.502667	0.049831	no
TWF2	-0.684333	0.019781	no
TWSG1	0.108667	0.619037
TXLNA	-0.866333	0.0227536	no
TXN	-0.147333	0.466592
TXNDC12	0.481667	0.0499296
TXNDC17	0.591667	0.0249672	no
TXNDC5	-0.007	0.973827
TXNL1	0.00433333	0.98239
TXNL4A	-0.195333	0.369108
TXNRD1	0.0476667	0.832256
TYRO3	0.197333	0.460533
UAP1	0.042	0.827516
UBA1	-0.34	0.109984
UBA2	0.0933333	0.622519
UBA6	0.274333	0.278989
UBE2A	-0.062	0.751075
UBE2D3	-0.321333	0.116469
UBE2E1	-0.460667	0.106918
UBE2E3	-0.155667	0.491935
UBE2H	-0.759	0.00555884	no
UBE2I	0.0466667	0.814634
UBE2K	-0.531667	0.0392985	no
UBE2L3	-0.398667	0.0792081
UBE2M	-0.185333	0.462003
UBE2N	-0.622333	0.0393675	no
UBE2R2	-0.219667	0.250394
UBE2T	-0.069	0.768322
UBE2V2	-0.234333	0.408598
UBFD1	-0.367333	0.198144
UBL5	0.174	0.393067
UBLCP1	-0.498333	0.110061
UBR4	0.101667	0.579599
UCHL3	0.154333	0.416482
UFC1	-0.141667	0.479993
UFM1	-0.765667	0.00754353	no
UGGT1	0.246	0.357812
UGP2	0.0326667	0.866902
ULBP2	-0.463	0.086542
UNC45A	-0.115667	0.605492
UPF3B	0.155333	0.467032
UQCRH	-0.391667	0.124397
URM1	-0.279333	0.182183
UROD	0.245667	0.313981
USP14	-0.256333	0.241044
USP39	-0.155333	0.554446
USP47	-0.258	0.227152
USP5	-0.662333	0.0307544	no
USP7	-0.0306667	0.86783
USP9X	-0.027	0.892356
VAC14	-0.230333	0.392283
VAMP8	-0.0343333	0.891769
VAPA	-0.0983333	0.649665
VAPB	-0.236667	0.334824
VARS1	-0.399	0.113802
VASN	0.0736667	0.75343
VBP1	-0.344667	0.105324
VCL	-0.257667	0.232736
VCP	0.176667	0.556961
VEGFA	0.217667	0.260818
VIM	-1.17833	0.0217916	no
VPS26A	0.05	0.788452
VPS29	-0.014	0.943173
VPS35	-0.0583333	0.756383
VTN	0.215333	0.306197
WARS1	-0.374667	0.087621
WDR1	0.085	0.719964
WDR11	0.473	0.218591
WDR12	0.327333	0.147462
WDR48	0.341	0.109084
WDR5	0.395667	0.113197
WDR61	0.0536667	0.779046
WDR82	0.138	0.512115
WDR92	0.402333	0.0543843
WFDC1	0.730667	0.00824946	yes
WNK1	0.21	0.339501
XPNPEP1	-0.214667	0.35345
XPO1	-0.219667	0.273677
XPO5	-0.703333	0.0214551	no
XPO7	0.0693333	0.754635
XPOT	-0.094	0.632006
XRCC4	0.115333	0.709322
XRCC5	-0.708	0.0348797	no
XRCC6	-0.705333	0.0270922	no
YARS1	-0.114333	0.615551
YBX1	0.211	0.325372
YBX3	-0.0233333	0.90564
YWHAB	0.0843333	0.691583
YWHAE	0.150667	0.503753
YWHAG	0.0206667	0.933005
YWHAH	-0.0886667	0.704868
YWHAQ	-0.284667	0.16241
YWHAZ	0.224	0.353122
ZC3H15	-0.333	0.134257
ZFYVE19	0.061	0.889884
ZNF594	0.107333	0.592821
ZPR1	-0.290667	0.166555
ZRANB2	-0.332667	0.190672
