## Supplemental Table 2. GO term analysis for "GRASP55 regulates mutant huntingtin unconventional secretion and aggregation"

### Sheet: GO-SP protein
Category	Term	Description	LogP	minus LogP	InTerm_InList	Genes	Symbols
KEGG Pathway	hsa04142	Lysosome	-27	27	23	175|410|411|427|1075|1514|1515|1522|1777|2517|2548|2588|2990|3073|3074|3425|3920|4126|4668|4669|5641|8722|23659	AGA|ARSA|ARSB|ASAH1|CTSC|CTSL|CTSV|CTSZ|DNASE2|FUCA1|GAA|GALNS|GUSB|HEXA|HEXB|IDUA|LAMP2|MANBA|NAGA|NAGLU|LGMN|CTSF|PLA2G15
Reactome Gene Sets	R-HSA-1474244	Extracellular matrix organization	-22	22	26	351|633|649|871|1281|1284|1306|1514|1515|1634|2200|2202|3339|3383|4017|4237|4313|5118|5351|5644|5654|6382|7042|9508|26577|50859	APP|BGN|BMP1|SERPINH1|COL3A1|COL4A2|COL15A1|CTSL|CTSV|DCN|FBN1|EFEMP1|HSPG2|ICAM1|LOXL2|MFAP2|MMP2|PCOLCE|PLOD1|PRSS1|HTRA1|SDC1|TGFB2|ADAMTS3|PCOLCE2|SPOCK3
GO Biological Processes	GO:0001568	blood vessel development	-15	15	30	133|183|283|1284|1306|1464|1634|1942|1948|1954|2348|3339|3569|3576|4017|4035|4313|4856|4897|5159|5547|5754|5797|6347|7042|7045|51752|84168|128240|339123	ADM|AGT|ANG|COL4A2|COL15A1|CSPG4|DCN|EFNA1|EFNB2|MEGF8|FOLR1|HSPG2|IL6|CXCL8|LOXL2|LRP1|MMP2|CCN3|NRCAM|PDGFRB|PRCP|PTK7|PTPRM|CCL2|TGFB2|TGFBI|ERAP1|ANTXR1|NAXE|JMJD8
Reactome Gene Sets	R-HSA-1630316	Glycosaminoglycan metabolism	-15	15	15	411|633|1464|1634|2131|2262|2588|2990|3073|3074|3339|3425|4669|6382|9334	ARSB|BGN|CSPG4|DCN|EXT1|GPC5|GALNS|GUSB|HEXA|HEXB|HSPG2|IDUA|NAGLU|SDC1|B4GALT5
GO Biological Processes	GO:0071363	cellular response to growth factor stimulus	-13	13	26	183|351|1281|1284|1634|1954|2066|2131|2200|2348|3309|3576|3934|4141|4756|5159|5641|5654|5796|6347|7042|9508|10272|94031|135228|255743	AGT|APP|COL3A1|COL4A2|DCN|MEGF8|ERBB4|EXT1|FBN1|FOLR1|HSPA5|CXCL8|LCN2|MARS1|NEO1|PDGFRB|LGMN|HTRA1|PTPRK|CCL2|TGFB2|ADAMTS3|FSTL3|HTRA3|CD109|NPNT
GO Biological Processes	GO:0006935	chemotaxis	-13	13	25	351|708|811|1942|1948|1954|2045|2131|2919|2921|3569|3576|3897|4035|4756|4856|4897|5159|5641|5795|5797|5919|6347|7042|10509	APP|C1QBP|CALR|EFNA1|EFNB2|MEGF8|EPHA7|EXT1|CXCL1|CXCL3|IL6|CXCL8|L1CAM|LRP1|NEO1|CCN3|NRCAM|PDGFRB|LGMN|PTPRJ|PTPRM|RARRES2|CCL2|TGFB2|SEMA4B
GO Biological Processes	GO:0006959	humoral immune response	-11	11	17	283|629|708|966|1604|1675|2919|2921|3512|3569|3576|4057|5919|6347|6590|7018|27242	ANG|CFB|C1QBP|CD59|CD55|CFD|CXCL1|CXCL3|JCHAIN|IL6|CXCL8|LTF|RARRES2|CCL2|SLPI|TF|TNFRSF21
GO Biological Processes	GO:0000904	cell morphogenesis involved in differentiation	-9.7	9.7	22	351|558|708|811|1306|1942|1948|1954|1955|2045|2131|3897|4035|4756|4884|4897|5797|9334|10439|10509|23105|84168	APP|AXL|C1QBP|CALR|COL15A1|EFNA1|EFNB2|MEGF8|MEGF9|EPHA7|EXT1|L1CAM|LRP1|NEO1|NPTX1|NRCAM|PTPRM|B4GALT5|OLFM1|SEMA4B|FSTL4|ANTXR1
GO Biological Processes	GO:0009100	glycoprotein metabolic process	-9.6	9.6	17	175|633|1471|1514|1634|2131|2135|2590|3425|4121|4126|5351|5589|5806|9334|50859|51809	AGA|BGN|CST3|CTSL|DCN|EXT1|EXTL2|GALNT2|IDUA|MAN1A1|MANBA|PLOD1|PRKCSH|PTX3|B4GALT5|SPOCK3|GALNT7
GO Biological Processes	GO:0019882	antigen processing and presentation	-9	9	10	811|1514|1515|2131|3107|3383|5641|8722|10437|51752	CALR|CTSL|CTSV|EXT1|HLA-C|ICAM1|LGMN|CTSF|IFI30|ERAP1
GO Biological Processes	GO:0031589	cell-substrate adhesion	-8.2	8.2	15	558|708|811|1281|1942|1955|3897|4035|5795|5796|6695|10232|27076|84168|255743	AXL|C1QBP|CALR|COL3A1|EFNA1|MEGF9|L1CAM|LRP1|PTPRJ|PTPRK|SPOCK1|MSLN|LYPD3|ANTXR1|NPNT
GO Biological Processes	GO:0008285	negative regulation of cell population proliferation	-8	8	21	133|283|351|2066|2919|3490|3569|3576|4856|5795|5796|5797|6347|7042|10076|10437|10669|27242|51083|58189|135228	ADM|ANG|APP|ERBB4|CXCL1|IGFBP7|IL6|CXCL8|CCN3|PTPRJ|PTPRK|PTPRM|CCL2|TGFB2|PTPRU|IFI30|CGREF1|TNFRSF21|GAL|WFDC1|CD109
GO Biological Processes	GO:0007507	heart development	-6.9	6.9	17	133|183|811|1281|1942|1948|1954|2066|2131|2200|2348|2548|5159|5754|7042|10439|57211	ADM|AGT|CALR|COL3A1|EFNA1|EFNB2|MEGF8|ERBB4|EXT1|FBN1|FOLR1|GAA|PDGFRB|PTK7|TGFB2|OLFM1|ADGRG6
GO Biological Processes	GO:0048771	tissue remodeling	-6.9	6.9	10	183|558|633|1464|1471|2131|3569|4313|4982|7018	AGT|AXL|BGN|CSPG4|CST3|EXT1|IL6|MMP2|TNFRSF11B|TF
GO Biological Processes	GO:0022617	extracellular matrix disassembly	-6.9	6.9	7	1471|1515|2934|3569|4035|4313|5644	CST3|CTSV|GSN|IL6|LRP1|MMP2|PRSS1
GO Biological Processes	GO:0007568	aging	-6.8	6.8	13	133|183|351|811|821|1075|1284|1515|1634|3383|4017|4035|5159	ADM|AGT|APP|CALR|CANX|CTSC|COL4A2|CTSV|DCN|ICAM1|LOXL2|LRP1|PDGFRB
GO Biological Processes	GO:0009611	response to wounding	-6.6	6.6	16	133|558|966|1281|1634|2131|2348|3569|4035|5159|5547|5754|6382|7042|58189|135228	ADM|AXL|CD59|COL3A1|DCN|EXT1|FOLR1|IL6|LRP1|PDGFRB|PRCP|PTK7|SDC1|TGFB2|WFDC1|CD109
GO Biological Processes	GO:0051402	neuron apoptotic process	-6.5	6.5	11	351|558|1522|2045|3309|3934|4035|5641|6347|7042|27242	APP|AXL|CTSZ|EPHA7|HSPA5|LCN2|LRP1|LGMN|CCL2|TGFB2|TNFRSF21
Reactome Gene Sets	R-HSA-381119	Unfolded Protein Response (UPR)	-5.8	5.8	7	811|2135|3309|3576|6347|8720|10130	CALR|EXTL2|HSPA5|CXCL8|CCL2|MBTPS1|PDIA6
GO Biological Processes	GO:1904645	response to amyloid-beta	-5.8	5.8	6	351|3383|3934|4035|4313|5641	APP|ICAM1|LCN2|LRP1|MMP2|LGMN

### Sheet: GO-no SP proteins
Category	Term	Description	LogP	minus LogP	InTerm_InList	Genes	Symbols
Reactome Gene Sets	R-HSA-8953897	Cellular responses to stimuli	-30	30	56	523|528|832|1029|1465|1778|1915|1965|3009|3014|3039|3040|3162|3301|3308|3313|3326|3921|4000|5052|5594|6135|6136|6155|6175|6176|6181|6187|6224|6767|7094|8294|8359|8360|8361|8362|8363|8364|8365|8366|8367|8368|8370|8894|9588|10197|10540|10728|10963|11224|11258|25824|51143|54205|121504|554313	ATP6V1A|ATP6V1C1|CAPZB|CDKN2A|CSRP1|DYNC1H1|EEF1A1|EIF2S1|H1-5|H2AX|HBA1|HBA2|HMOX1|DNAJA1|HSPA4|HSPA9|HSP90AB1|RPSA|LMNA|PRDX1|MAPK1|RPL11|RPL12|RPL27|RPLP0|RPLP1|RPLP2|RPS2|RPS20|ST13|TLN1|H4C9|H4C1|H4C4|H4C6|H4C12|H4C11|H4C3|H4C8|H4C2|H4C5|H4C13|H4C14|EIF2S2|PRDX6|PSME3|DCTN2|PTGES3|STIP1|RPL35|DCTN3|PRDX5|DYNC1LI1|CYCS|H4-16|H4C15
GO Biological Processes	GO:0006457	protein folding	-10	10	17	3301|3313|3315|3326|3329|3336|5203|6767|10105|10465|10598|10726|10728|11140|23640|26973|79031	DNAJA1|HSPA9|HSPB1|HSP90AB1|HSPD1|HSPE1|PFDN4|ST13|PPIF|PPIH|AHSA1|NUDC|PTGES3|CDC37|HSPBP1|CHORDC1|PDCL3
GO Biological Processes	GO:0006979	response to oxidative stress	-9.4	9.4	23	824|1719|1938|1965|2539|2730|3039|3040|3162|3315|3329|5052|5111|5594|6772|7168|8455|9131|9555|9588|10105|11315|25824	CAPN2|DHFR|EEF2|EIF2S1|G6PD|GCLM|HBA1|HBA2|HMOX1|HSPB1|HSPD1|PRDX1|PCNA|MAPK1|STAT1|TPM1|ATRN|AIFM1|MACROH2A1|PRDX6|PPIF|PARK7|PRDX5
GO Biological Processes	GO:0034248	regulation of cellular amide metabolic process	-8	8	23	274|387|1719|1938|1965|1983|2107|2935|3315|3609|3646|4076|5315|5594|6726|7431|7832|7919|8667|10492|26986|57142|83939	BIN1|RHOA|DHFR|EEF2|EIF2S1|EIF5|ETF1|GSPT1|HSPB1|ILF3|EIF3E|CAPRIN1|PKM|MAPK1|SRP9|VIM|BTG2|DDX39B|EIF3H|SYNCRIP|PABPC1|RTN4|EIF2A
GO Biological Processes	GO:0006520	cellular amino acid metabolic process	-7.3	7.3	16	587|1373|1719|1892|2730|2746|2752|4507|5184|6897|11112|11315|26275|55556|55699|56474	BCAT2|CPS1|DHFR|ECHS1|GCLM|GLUD1|GLUL|MTAP|PEPD|TARS1|HIBADH|PARK7|HIBCH|ENOSF1|IARS2|CTPS2
GO Biological Processes	GO:0016071	mRNA metabolic process	-7	7	25	2107|2316|2935|3181|3190|3191|3646|6426|6499|6626|6635|7431|7832|7919|9588|9716|10465|10492|11051|23517|26135|26986|51631|54888|55234	ETF1|FLNA|GSPT1|HNRNPA2B1|HNRNPK|HNRNPL|EIF3E|SRSF1|SKIV2L|SNRPA|SNRPE|VIM|BTG2|DDX39B|PRDX6|AQR|PPIH|SYNCRIP|NUDT21|MTREX|SERBP1|PABPC1|LUC7L2|NSUN2|SMU1
GO Biological Processes	GO:0007163	establishment or maintenance of cell polarity	-6.3	6.3	13	387|998|1495|3326|4000|4131|4627|5879|9793|10015|10487|29780|55968	RHOA|CDC42|CTNNA1|HSP90AB1|LMNA|MAP1B|MYH9|RAC1|CKAP5|PDCD6IP|CAP1|PARVB|NSFL1C
GO Biological Processes	GO:0098869	cellular oxidant detoxification	-6	6	9	1719|2745|3039|3040|5052|9588|11315|25824|84817	DHFR|GLRX|HBA1|HBA2|PRDX1|PRDX6|PARK7|PRDX5|TXNDC17
GO Biological Processes	GO:0030162	regulation of proteolysis	-5.9	5.9	24	274|387|444|1452|2810|2821|3093|3326|3329|3336|4627|5037|5268|6135|8078|8667|9131|10197|11315|11345|23640|25824|54205|79031	BIN1|RHOA|ASPH|CSNK1A1|SFN|GPI|UBE2K|HSP90AB1|HSPD1|HSPE1|MYH9|PEBP1|SERPINB5|RPL11|USP5|EIF3H|AIFM1|PSME3|PARK7|GABARAPL2|HSPBP1|PRDX5|CYCS|PDCL3
Reactome Gene Sets	R-HSA-5357801	Programmed Cell Death	-5.7	5.7	12	1029|2810|3009|4000|5339|5594|6709|7431|10015|10197|11140|54205	CDKN2A|SFN|H1-5|LMNA|PLEC|MAPK1|SPTAN1|VIM|PDCD6IP|PSME3|CDC37|CYCS
GO Biological Processes	GO:0055001	muscle cell development	-5.5	5.5	11	274|1073|1465|2318|2539|4000|5339|7168|7919|10611|64855	BIN1|CFL2|CSRP1|FLNC|G6PD|LMNA|PLEC|TPM1|DDX39B|PDLIM5|NIBAN2
WikiPathways	WP4754	IL-18 signaling pathway	-5.1	5.1	13	274|1891|1938|3033|3162|3315|4666|5594|6004|7114|7832|8078|54205	BIN1|ECH1|EEF2|HADH|HMOX1|HSPB1|NACA|MAPK1|RGS16|TMSB4X|BTG2|USP5|CYCS
Reactome Gene Sets	R-HSA-1500931	Cell-Cell communication	-5.1	5.1	9	87|1495|2316|2318|5339|6709|6711|8826|29780	ACTN1|CTNNA1|FLNA|FLNC|PLEC|SPTAN1|SPTBN1|IQGAP1|PARVB
GO Biological Processes	GO:0009611	response to wounding	-4.7	4.7	18	87|387|1465|1495|1719|2316|2683|3162|3315|3956|4131|4627|5339|5604|5879|7094|7168|83481	ACTN1|RHOA|CSRP1|CTNNA1|DHFR|FLNA|B4GALT1|HMOX1|HSPB1|LGALS1|MAP1B|MYH9|PLEC|MAP2K1|RAC1|TLN1|TPM1|EPPK1
GO Biological Processes	GO:0009408	response to heat	-4.7	4.7	8	1965|1967|3162|3301|3326|3329|26973|79031	EIF2S1|EIF2B1|HMOX1|DNAJA1|HSP90AB1|HSPD1|CHORDC1|PDCL3
GO Biological Processes	GO:0006414	translational elongation	-4.6	4.6	6	1915|1937|1938|6176|6181|6726	EEF1A1|EEF1G|EEF2|RPLP1|RPLP2|SRP9
GO Biological Processes	GO:0031667	response to nutrient levels	-4.4	4.4	16	1373|1938|1965|2539|2730|2752|3157|3162|4131|5339|5594|6772|9131|10135|11345|83939	CPS1|EEF2|EIF2S1|G6PD|GCLM|GLUL|HMGCS1|HMOX1|MAP1B|PLEC|MAPK1|STAT1|AIFM1|NAMPT|GABARAPL2|EIF2A
GO Biological Processes	GO:0007568	aging	-3.6	3.6	12	1029|1495|1738|1938|1965|2730|3014|4000|5594|5604|10135|27101	CDKN2A|CTNNA1|DLD|EEF2|EIF2S1|GCLM|H2AX|LMNA|MAPK1|MAP2K1|NAMPT|CACYBP
GO Biological Processes	GO:0016236	macroautophagy	-3.6	3.6	11	523|528|823|826|3162|5861|7879|11140|11345|51569|55968	ATP6V1A|ATP6V1C1|CAPN1|CAPNS1|HMOX1|RAB1A|RAB7A|CDC37|GABARAPL2|UFM1|NSFL1C
GO Biological Processes	GO:0050673	epithelial cell proliferation	-3.1	3.1	13	998|2683|2752|2810|3150|3162|5268|5594|5604|6772|57142|79031|83481	CDC42|B4GALT1|GLUL|SFN|HMGN1|HMOX1|SERPINB5|MAPK1|MAP2K1|STAT1|RTN4|PDCL3|EPPK1
